# YAP and β-catenin co-operate to drive oncogenesis in basal breast cancer

**DOI:** 10.1101/2020.06.05.115881

**Authors:** Hazel Quinn, Elle Koren, Regina Vogel, Oliver Popp, Philipp Mertins, Clemens Messerschmidt, Elisabetta Marangoni, Yaron Fuchs, Walter Birchmeier

## Abstract

Targeting cancer stem cells (CSCs) can serve as an effective approach toward limiting resistance to therapies and the development of metastases in many forms of cancer. While basal breast cancers encompass cells with CSC features, rational therapies remain poorly established. Here, we show that receptor tyrosine kinase Met signalling promotes the activity of the Hippo component YAP in basal breast cancer. Further analysis revealed enhanced YAP activity within the CSC population. Using both genetic and pharmaceutical approaches, we show that interfering with YAP activity delays basal cancer formation, prevents luminal to basal trans-differentiation and reduces CSC survival. Gene expression analysis of YAP knock-out mammary glands revealed a strong decrease in β-catenin target genes in basal breast cancer, suggesting that YAP is required for nuclear β-catenin activity. Mechanistically, we find that nuclear YAP interacts and overlaps with β-catenin and TEAD4 at common gene regulatory elements. Analysis of proteomic data from primary breast cancer patients identified a significant upregulation of the YAP activity signature in basal compared to other breast cancers, suggesting that YAP activity is limited to basal types. Our findings demonstrate that in basal breast cancers, β-catenin activity is dependent on YAP signalling and controls the CSC program. These findings suggest that targeting the YAP/TEAD4/β-catenin complex offers a potential therapeutic strategy for eradicating CSCs in basal (triple-negative) breast cancers.
