## Supplementary Table 1 for "YAP and β-catenin co-operate to drive oncogenesis in basal breast cancer"

### Sheet: Antibodies and dyes
	Antibody	Vendor	Catalogue #	Host	Dilution/Application	Lot #
	Active-YAP	Abcam	ab205270	Rabbit	1:200 Cryo/FFPE. 1:1000 WB
	YAP	Cell Signalling	14074S	Rabbit	1:100 FFPE, 1:1000 WB
	GFP	Goat	ab6673	Goat	1:100 FFPE
	K14	Convance	PRB-155P	Mouse	1:100 FFPE
	K8	Progen	GP-K8	GuinePig	1:200 FFPE
	Ki-67	ThermoFisher	RM-9106	Rabbit	1:200 FFPE
	β-Catenin	BD biosciences	610153	Mouse	1:500 FFPE, 1:1000 WB
	β-Catenin	Homemade	N/A	Rabbit	1:1000 FFPE, 1:1000 WB
	GAPDH	Cell Signalling	5174S	Rabbit	1:1000 WB
	P63	Abcam	ab124762	Rabbit	1:50 FFPE
	TEAD4	Abcam	ab58310	Mouse	1:1000 WB
	CD49f (PE)	BD biosciences	555736	Rat	1:50 FACS
	CD24 (APC)	BD biosciences	562349	Rat	1:250 FACS
	Dye	Vendor	Catalogue #	Dilution/Application	Lot #
	7-AAD	Biolegend	420404	5µl/1X106 cells
	Compensation	Vendor	Catalogue #	Lot #
	AbC Total compensation bead kit	Life technologies	A10497

### Sheet: Primers
	Genotyping
	Target	Sequence
	WapiCre F’	5’ GAA AAG CAC CAG GAG AAG TCA C 3’
	WapiCre R’	5’ GAC ACA GCA TTG GAG TCA GAA G 3’
	Wap-HGF F’	5’ GAC ATG CTG CAG CAA CAG G 3’
	Wap-HGF R’	5’ CAT CCC AGA CAC TCA GAC AG 3’
	β-catGOF F’	5’ AGA ATC ACG GTG ACC TGG GTT AAA 3’
	β-catGOF R’	5’ CAT TCA TAA AGG ACT TGG GAG GTG T 3’
	R26-stop-EYFP 1	5’ GGC GAC TTC CAG TTC AAC ATC 3’
	R26-stop-EYFP 2	5’ AAA GTC GCT CTG AGT TGT TAT 3’
	R26-stop-EYFP 3	5’ GCG AAG AGT TTG TCC TCA ACC 3’
	YAPflox 1	5’ CCATTTGTCCTCATCTCTTACTAAC 3’
	YAPflox 2	5’ GATTGGGCACTGTCAATTAATGGGCTT 3’
	YAPflox 3	5’ CAGTCTGTAACAACCAGTCAGGGAT AC 3’
	RT-PCR Primers (Mouse)
	Target	Sequence
	GAPDH F	ATCCTGCACCACCAACTGCT
	GAPDH R	GGGCCATCCACAGTCTTCTG
	Procr F	ACGCAAAACATGAAAGGGAGC
	Procr R	ATTAGCAACGCCGTCCACTT
	LGR5 F	CAGTGTTGTGCATTTGGGGG
	LGR5 R	CAAGGTCCCGCTCATCTTGA
	TWIST F	GGACAAGCTGAGCAAGATTCA
	TWIST R	CGGAGAAGGCGTAGCTGAG
	SNAIL F	CACACGCTGCCTTGTGTCT
	SNAIL R	GGTCAGCAAAAGCACGGTT
	ZEB1 F	GCTGGCAAGACAACGTGAAAG
	ZEB1 R	GCCTCAGGATAAATGACGGC
	YAP1 F	TTCGGCAGGCAATACGGAAT
	YAP1 R	TGCTCCAGTGTAGGCAACTG
	AMOTL2 F	CACCTCCGTTGCTGACTGTA
	AMOTL2 R	TGGTCTCAGAGCACCGCT
	ANKRD1 F	AGGTCAAGAACTGTGCTGGG
	ANKRD1 R	AAAATGCCTGCGAACAGCTC
	CTGF F	AGAACTGTGTACGGAGCGTG
	CTGF R	GTCCACCATCTTTGGCAGTG
	SDPR F	AGAAGTCTCGCAAGGTCAGC
	SDPR R	AGGGATCTCACTTTCTTCCTGG
	CYR61 F	AGAGGCTTCCTGTCTTTGGC
	CYR61 R	CCAAGACGTGGTCTGAACGA
	AXL F	AGGAGCCCAGGGGTGG
	AXL R	TGTGTGTCCTTATGGGCTGC
	IGFBP3 F	TCTAAGGGGGAGACAGAATACG
	IGFBP3 R	CTCTGGGACTCAGCACATTGA
	CSF2 F	TCGTCTCTAACGAGTTCTCC
	CSF2 R	CTGTCTATGAAATCCGCATAGG
	CD44 F	CCTTGGCCACCACTCCTAATA
	CD44 R	GCCATCCGTTCTGAAACCAC
	CD29 F	TGCAGGTGTCGTGTTTGTGAATGC
	CD29 R	ACAAGTTGGCCCTTGAAACTTGGG
	CD49F F	TTCATTGATGTGACTGCTGCTGCC
	CD49F R	AAAAGCAAGCATCAAGATCCCAGCG
	SOX10 F	CAAGCTCTGGAGGTTGCTGA
	SOX10 R	CCGGATGGTCCTTTTTGTGC
	CD24 F	TACCCACGCAGATTTACTGCAACC
	CD24 R	TGTAGAAGAGAGAGAGAGAGAGCC
	AXIN2 F	AACTGAAACTGGAGCTGGAAAGCC
	AXIN2 R	TTTGTGGGTCCTCTTCATAGCTGC
	BIRC5 F	GCTTTAAGGAATTGGAAGGCTGGG
	BIRC5 R	TTGTTCTTGGCTCTCTGTCTGTCC
	CCND1 F	CAGCCCCAACAACTTCCTCT
	CCND1 R	CAGGGCCTTGACCGGG
	WAP F	GTATCATCTGCCAAACCAACGAGG
	WAP R	TTCATGTTGCCAGAACACTCACGG
	HGF F	ACCCTGGTGTTTCACAAGCAATCC
	HGF R	TCTTTCTGGCAAGAACTTGTGCCG
	ID2 F	AAATCCTGCAGCACGTCATC
	ID2 R	CATTCGACATAAGCTCAGAAGGG
	MMP7 F	TAGGCGGAGATGCTCACTTTGACAAG
	MMP7 R	TTCTGAATGCCTGCAATGTCGTCC
	RT-PCR Primers (Human)
	Target	Sequence
	RPLO F	CGGATTACACCTTCCCACTTG
	RPLO R	CCGACTCTTCCTTGGCTTCA
	ANKRD1 F	CACTTCTAGCCCACCCTGTGA
	ANKRD1 R	CCACAGGTTCCATAATGATTT
	CYR61 F	AGCCTCGCATCCTATACAACC
	CYR61 R	TTCTTTCACAAGGCGGCACTC
	CTGF F	CAGCATGGACGTTCGTCTG
	CTGF R	AACCACGGTTTGGTCCTTGG
	IGFBP3 F	AGAGCACAGATACCCAGAACT
	IGFBP3 R	GGTGATTCAGTGTGTCTTCCATT
